# Non-coding AUG circRNAs constitute an abundant and conserved subclass of circles

**DOI:** 10.1101/328104

**Authors:** Lotte VW Stagsted, Katrine M Nielsen, Iben Daugaard, Thomas B Hansen

## Abstract

Circular RNAs (circRNAs) are a subset of non-coding RNAs (ncRNAs) previously considered as products of missplicing. Now, circRNAs are considered functional molecules, although to date, only few functions have been experimentally validated, and therefore the vast majority of circRNAs are without known relevance. Here, based on RNA sequencing from the ENCODE consortium, we identify and characterize a subset of circRNAs, coined AUG circRNAs, encompassing the annotated translational start codon from the protein-coding host genes. AUG circRNAs are more abundantly expressed and conserved than other groups of circRNAs, and they display an *Alu*-independent mechanism of biogenesis. The AUG circRNAs contain part of bona fide ORF, and in the recent years, several studies have reported cases of circRNA translation. However, using thorough cross-species analysis, extensive ribosome profiling, proteomics analyses, and experimental data on a selected panel of AUG circRNAs, we observe no indications of translation of AUG circRNAs or any other circRNAs. Our data provide a comprehensive classification of circRNAs and, collectively, the data suggest that the AUG circRNAs constitute an abundant subclass of circRNAs produced independently of primate-specific *Alu* elements. Moreover, AUG circRNAs exhibit high cross-species conservation and are therefore likely to be functionally relevant.
