## Supplementary Tables for "Non-coding AUG circRNAs constitute an abundant and conserved subclass of circles": SupplementaryTable3_DHX9.xlsx

### Sheet: RNAseq
Accession	Description
SRR3997492	NextSeq 500 paired end sequencing; GSM2258981: polyA_minus_HEK_ctrl_1; Homo sapiens; RNA-Seq
SRR3997493	NextSeq 500 paired end sequencing; GSM2258982: polyA_minus_HEK_ctrl_2; Homo sapiens; RNA-Seq
SRR3997494	NextSeq 500 paired end sequencing; GSM2258983: polyA_minus_HEK_ctrl_3; Homo sapiens; RNA-Seq
SRR3997495	NextSeq 500 paired end sequencing; GSM2258984: polyA_minus_HEK_ctrl_4; Homo sapiens; RNA-Seq
SRR3997496	NextSeq 500 paired end sequencing; GSM2258985: polyA_minus_HEK_s4019_1; Homo sapiens; RNA-Seq
SRR3997497	NextSeq 500 paired end sequencing; GSM2258986: polyA_minus_HEK_s4019_2; Homo sapiens; RNA-Seq
SRR3997498	NextSeq 500 paired end sequencing; GSM2258987: polyA_minus_HEK_s4019_3; Homo sapiens; RNA-Seq
SRR3997499	NextSeq 500 paired end sequencing; GSM2258988: polyA_minus_HEK_s4019_4; Homo sapiens; RNA-Seq
SRR3997500	NextSeq 500 paired end sequencing; GSM2258989: polyA_minus_HEK_s4020_1; Homo sapiens; RNA-Seq
SRR3997501	NextSeq 500 paired end sequencing; GSM2258990: polyA_minus_HEK_s4020_2; Homo sapiens; RNA-Seq
SRR3997502	NextSeq 500 paired end sequencing; GSM2258991: polyA_minus_HEK_s4020_3; Homo sapiens; RNA-Seq
SRR3997503	NextSeq 500 paired end sequencing; GSM2258992: polyA_minus_HEK_s4020_4; Homo sapiens; RNA-Seq
SRR3997504	NextSeq 500 paired end sequencing; GSM2258993: polyA_plus_HEK_ctrl_1; Homo sapiens; RNA-Seq
SRR3997505	NextSeq 500 paired end sequencing; GSM2258994: polyA_plus_HEK_ctrl_2; Homo sapiens; RNA-Seq
SRR3997506	NextSeq 500 paired end sequencing; GSM2258995: polyA_plus_HEK_ctrl_3; Homo sapiens; RNA-Seq
SRR3997507	NextSeq 500 paired end sequencing; GSM2258996: polyA_plus_HEK_ctrl_4; Homo sapiens; RNA-Seq
SRR3997508	NextSeq 500 paired end sequencing; GSM2258997: polyA_plus_HEK_s4019_1; Homo sapiens; RNA-Seq
SRR3997509	NextSeq 500 paired end sequencing; GSM2258998: polyA_plus_HEK_s4019_2; Homo sapiens; RNA-Seq
SRR3997510	NextSeq 500 paired end sequencing; GSM2258999: polyA_plus_HEK_s4019_3; Homo sapiens; RNA-Seq
SRR3997511	NextSeq 500 paired end sequencing; GSM2259000: polyA_plus_HEK_s4019_4; Homo sapiens; RNA-Seq
SRR3997512	NextSeq 500 paired end sequencing; GSM2259001: polyA_plus_HEK_s4020_1; Homo sapiens; RNA-Seq
SRR3997513	NextSeq 500 paired end sequencing; GSM2259002: polyA_plus_HEK_s4020_2; Homo sapiens; RNA-Seq
SRR3997514	NextSeq 500 paired end sequencing; GSM2259003: polyA_plus_HEK_s4020_3; Homo sapiens; RNA-Seq
SRR3997515	NextSeq 500 paired end sequencing; GSM2259004: polyA_plus_HEK_s4020_4; Homo sapiens; RNA-Seq

### Sheet: CLIP
Accession	Description	Adaptor	Total reads	Adaptor reads
SRR3997079	Illumina HiSeq 2000 paired end sequencing; GSM2258634: F1 control repA; Homo sapiens; RIP-Seq	AGATCGGAAGAGCGTC	453,416	130,730 (28.8%)
SRR3997080	Illumina HiSeq 2000 paired end sequencing; GSM2258634: F1 control repA; Homo sapiens; RIP-Seq	AGATCGGAAGAGCGTC	1,101,886	205,943 (18.7%)
SRR3997081	Illumina HiSeq 2000 paired end sequencing; GSM2258634: F1 control repA; Homo sapiens; RIP-Seq	AGATCGGAAGAGCGTC	1,184,022	460,291 (38.9%)
SRR3997082	Illumina HiSeq 2000 paired end sequencing; GSM2258635: F1 control repB; Homo sapiens; RIP-Seq	AGATCGGAAGAGCGTC	1,282,153	321,510 (25.1%)
SRR3997083	Illumina HiSeq 2000 paired end sequencing; GSM2258635: F1 control repB; Homo sapiens; RIP-Seq	AGATCGGAAGAGCGTC	6,875,788	856,830 (12.5%)
SRR3997084	Illumina HiSeq 2000 paired end sequencing; GSM2258635: F1 control repB; Homo sapiens; RIP-Seq	AGATCGGAAGAGCGTC	4,746,830	1,227,524 (25.9%)
SRR3997085	Illumina HiSeq 2000 paired end sequencing; GSM2258636: F1 hDHX9 repA; Homo sapiens; RIP-Seq	AGATCGGAAGAGCGTC	12,430,673	3,867,024 (31.1%)
SRR3997086	Illumina HiSeq 2000 paired end sequencing; GSM2258636: F1 hDHX9 repA; Homo sapiens; RIP-Seq	AGATCGGAAGAGCGTC	13,834,370	4,645,328 (33.6%)
SRR3997087	Illumina HiSeq 2000 paired end sequencing; GSM2258636: F1 hDHX9 repA; Homo sapiens; RIP-Seq	AGATCGGAAGAGCGTC	28,093,700	17,091,785 (60.8%)
SRR3997088	Illumina HiSeq 2000 paired end sequencing; GSM2258637: F1 hDHX9 repB; Homo sapiens; RIP-Seq	AGATCGGAAGAGCGTC	13,042,749	4,120,152 (31.6%)
SRR3997089	Illumina HiSeq 2000 paired end sequencing; GSM2258637: F1 hDHX9 repB; Homo sapiens; RIP-Seq	AGATCGGAAGAGCGTC	13,541,360	4,531,444 (33.5%)
SRR3997090	Illumina HiSeq 2000 paired end sequencing; GSM2258637: F1 hDHX9 repB; Homo sapiens; RIP-Seq	AGATCGGAAGAGCGTC	28,240,789	17,094,272 (60.5%)
SRR3997091	Illumina HiSeq 2000 paired end sequencing; GSM2258638: F1 heIF4A3 repA; Homo sapiens; RIP-Seq	AGATCGGAAGAGCGTC	1,275,598	426,788 (33.5%)
SRR3997092	Illumina HiSeq 2000 paired end sequencing; GSM2258638: F1 heIF4A3 repA; Homo sapiens; RIP-Seq	AGATCGGAAGAGCGTC	2,292,443	665,205 (29.0%)
SRR3997093	Illumina HiSeq 2000 paired end sequencing; GSM2258638: F1 heIF4A3 repA; Homo sapiens; RIP-Seq	AGATCGGAAGAGCGTC	3,265,316	1,759,307 (53.9%)
SRR3997094	Illumina HiSeq 2000 paired end sequencing; GSM2258639: F1 heIF4A3 repB; Homo sapiens; RIP-Seq	AGATCGGAAGAGCGTC	1,260,987	435,453 (34.5%)
SRR3997095	Illumina HiSeq 2000 paired end sequencing; GSM2258639: F1 heIF4A3 repB; Homo sapiens; RIP-Seq	AGATCGGAAGAGCGTC	2,481,987	675,634 (27.2%)
SRR3997096	Illumina HiSeq 2000 paired end sequencing; GSM2258639: F1 heIF4A3 repB; Homo sapiens; RIP-Seq	AGATCGGAAGAGCGTC	3,297,111	1,758,939 (53.3%)
SRR5252924	Illumina HiSeq 2000 paired end sequencing; GSM2486671: F1 hMagoh repA; Homo sapiens; RIP-Seq	AGATCGGAAGAGCGTC	964,010	309,383 (32.1%)
SRR5252925	Illumina HiSeq 2000 paired end sequencing; GSM2486671: F1 hMagoh repA; Homo sapiens; RIP-Seq	AGATCGGAAGAGCGTC	1,765,087	501,770 (28.4%)
SRR5252926	Illumina HiSeq 2000 paired end sequencing; GSM2486671: F1 hMagoh repA; Homo sapiens; RIP-Seq	AGATCGGAAGAGCGTC	2,594,785	1,324,361 (51.0%)
SRR5252927	Illumina HiSeq 2000 paired end sequencing; GSM2486672: F1 hMagoh repB; Homo sapiens; RIP-Seq	AGATCGGAAGAGCGTC	777,184	264,954 (34.1%)
SRR5252928	Illumina HiSeq 2000 paired end sequencing; GSM2486672: F1 hMagoh repB; Homo sapiens; RIP-Seq	AGATCGGAAGAGCGTC	1,731,885	472,131 (27.3%)
SRR5252929	Illumina HiSeq 2000 paired end sequencing; GSM2486672: F1 hMagoh repB; Homo sapiens; RIP-Seq	AGATCGGAAGAGCGTC	2,306,340	1,219,212 (52.9%)
