## Supplementary Tables for "Non-coding AUG circRNAs constitute an abundant and conserved subclass of circles": SupplementaryTable6_PrimersProbesAbs.xlsx

### Sheet: Primers, probes, and antibodies
Primers	Sequence (5'-3')	Description
LPAR1 FW (BamHI)	TCAGTGGATCCCATTTGCCCAGTATCCCTGA	Genomic PCR to establish circLPAR1 without inverted element
LPAR1 RE (NotI)	TTCAGGCGGCCGCCCTCCTATGAACAGAGGCCA
LPAR1 inv FW (NotI)	TTCAGGCGGCCGCCTCAGAAAGATGCTAACTTCCCT	PCR to introduce inverted element
LPAR1 inv RE (ApaI)	TTCAGGGGCCCCATTTGCCCAGTATCCCTGA
circLPAR1-MCS FW (NheI)	GAATTCGCTAGCGATATCTCTAGACTCGAGTTTATGAAGCTCCCCATCCACC	Overlapping PCR w/ LPAR1 FW and LPAR1 RE to introduce MCS
circLPAR1-MCS RE	CTCGAGTCTAGAGATATCGCTAGCGAATTCGACGTCCACCTGTGTGAGAA
circLPAR1-GFP FW (EcoRI)	TTCAGGAATTCGTGAGCAAGGGCGAGGA	Insertion of eGFP into circLPAR1 MCS
circLPAR1-GFP RE (XhoI)	GTGTACTCGAGTTACTTGTACAGCTCGTCCAT
SLC8A1 FW (BamHI)	TAGCATGGATCCGTGCTTTTGGCATTGAAACC	Genomic PCR to establish circSLC8A1 without inverted element
SLC8A1 RE (NotI)	TAGCATGCGGCCGCTCCATTCCTTGCATGCTATTT
SLC8A1 inv FW (ApaI)	TAGCATGGGCCCGTGCTTTTGGCATTGAAACC	PCR to introduce inverted element
SLC8A1 inv RE (NotI)	TAGCATGCGGCCGCTGACCATCACAAAACCGAAA
circSLC8A1 MCS FW	GCTAGCTCTAGACAGTTGGAAGTGTCATGTACAAC	Overlapping PCR w/ SLC8A1 FW and SLC8A1 RE to introduce MCS
circSLC8A1 MCS RE	TCTAGAGCTAGCCAACCTACTGGTAAAAATAAGATGG
CDYL FW (HindIII)	GATCAAGCTTCATGGGTGTTCACCCTCTGT	Genomic PCR to establish circCDYL without inverted element
CDYL RE (BamHI)	GATCGGATCCTGCCGATCACAACAGAGAAA
CDYL inv FW (NotI)	GATCGCGGCCGCTTCTTTGATGGCAGTTTCACA	PCR to introduce inverted element
CDYL inv RE (BamHI)	GATCGGATCCTGATCTCTTCTGCAACCTCAA
circCDYL1 MCS FW	GAATTCGCTAGCGATATCAAGGATTGTTGACAAAAGGAAAAAT	Overlapping PCR w/ CDYL FW and CDYL RE to introduce MCS
circCDYL1 MCS RE	GATATCGCTAGCGAATTCACCTGTTCATAAAAGGAAAAAAATAG
eGFP FW (NheI)	TTCAGGCTAGCGTGAGCAAGGGCGAGGA	Insertion of eGFP into circSLC8A1 and circCDYL MCS
eGFP RE (XbaI)	GTGTATCTAGATTACTTGTACAGCTCGTCCAT
eGFP RE (NheI)	GTGTAGCTAGCTTACTTGTACAGCTCGTCCAT
Probes
LPAR1	CAGCTCTGTGGTTGTAGGTGGTGAACACGCCCCAGAACTACGGGAGACAAATTTTCTGT
SLC8A1	AACACAGAGTGCAATAATGATGAACATATTGAATGCAGCACTTCCCACGATGGTGCTAGG
CDYL	GGATTCGTGGTCTTTCCCAATCACGAGTGCCTTAGGAGAGGTCTTAGAAAAGTTGC
18S	TACCGCGGCTGCTGGCACCAGACTTGCCCTCCAATGGATCCTCGTTAAAGGATTTAAAGTGGACTCATTCCAATTACAG
Antibodies
Polyclonal Anti-GFP Rabbit, 1:30.000 (ab290, Abcam)
Monoclonal Anti-ACTB Mouse, 1:100.000 (a2228, Sigma)
Polyclonal Goat Anti-Rabbit, 1:5000 (p0448, Dako)
Polyclonal Goat Anti-Mouse, 1:5000 (p0447, Dako)
