## Supplementary Tables for "Non-coding AUG circRNAs constitute an abundant and conserved subclass of circles": SupplementaryTable7_ANNOTATIONS.xlsx

### Sheet: hg19
name	refseq	chr	strand	start	end	cds_s	cds_e	exons	exons_s	exons_e
ZNF609	NM_CUSTOM1	chr15	+	64752940	64978266	64791618	64973581	10	64752940,64791491,64915025,64962544,64966114,64970314,64972383,64972844,64973507,64973890,	64753037,64792365,64915251,64962632,64968455,64970681,64972559,64973061,64973586,64978266,
ciRS-7	NM_CUSTOM2	chrX	+	139865339	139866824	139865339	139865339	1	139865339,	139866824,

### Sheet: mm10
name	refseq	chr	strand	start	end	cds_s	cds_e	exons	exons_s	exons_e
Tulp4	NM_CUSTOM1	chr17	+	6106829	6240637	6138904	6236342	15	6106829,6137210,6176828,6185136,6198671,6201699,6206890,6213383,6214634,6219367,6222303,6224151,6229334,6231711,6236225,	6106996,6139156,6176957,6185298,6198852,6201834,6207057,6213608,6214869,6219512,6222448,6224245,6229478,6234224,6240637,	Tulp4	Mus musculus tubby like protein 4 (Tulp4), transcript variant, mRNA.
ciRS-7	NM_CUSTOM2	chrX	+	61183247	61186174	61183247	61183247	1	61183247,	61186174,	ciRS-7	ciRS-7/cdr1as
