## Supplementary Tables for "Non-coding AUG circRNAs constitute an abundant and conserved subclass of circles": SupplementaryTable9_Translated_circRNAs.xlsx

### Sheet: hg19
Study	Chrom	Start	End	Name	Sum of reads (find_circ + circexplorer2)	Strand	Annotation	Riboseq (in-frame|out-of-frame)	Published peptides (underlined)	Unique peptides found (e-value in parentheses)	Comments
Yang et al, 2017	chr1	21091869	21100103	HP1BP3	3035	-	Other circRNA	0|0	KYVSQYYPKLRVDISEKDQS	-a	Infinite ORF | No reads in Riboseq
Yang et al, 2017	chr1	23370919	23380332	KDM1A	47	+	Other circRNA	N/D	N*KHLITGKQED	-	Invalid ORFc
Yang et al, 2017	chr10	98287787	98290365	TM9SF3	0	-	Other circRNA	0|0	Y*MQKITGGSWSLRLLF	-	No reads in ENCODE | No reads in Riboseq
Yang et al, 2017	chr12	111923074	111957880	ATXN2	21	-	Other circRNA	0|0	Q*IKPRHIEQSALRKR*	-	Invalid ORF
Yang et al, 2017	chr12	120195174	120220441	CIT	2	-	Other circRNA	N/D	Q*QESAAGTGDKIAGELKAKF	-	Invalid ORF
Yang et al, 2017	chr12	120593395	120599387	GCN1L1	0	-	Other circRNA	N/D	KEEEIRKLAESAQQDSIKKANM	-	No reads in ENCODE | No reads in Riboseq
Yang et al, 2017	chr14	31806681	31817113	HEATR5A	264	-	Other circRNA	0|0	S*LQIEISKGCG	-	Invalid ORF
Yang et al, 2017	chr17	73035303	73038754	ATP5H	0	-	AUG circRNA	0|0	EWVSLSKARIVEYEKEDPKMAG	-	No reads in ENCODE | No reads in Riboseq
Yang et al, 2017	chr19	2271383	2273487	OAZ1	0	+	Other circRNA	N/D	K*LHPIPGSPSTAVVTRVRGLG	-	Invalid ORF | No reads in ENCODE
Yang et al, 2017	chr21	40590077	40601362	BRWD1	493	-	Ambig. AUG circRNA	0|0	C*SILQDQELVKIVGIRYEV	-	Invalid ORF | No reads in Riboseq
Yang et al, 2017	chr7	14758166	14797356	DGKB	4	-	Other circRNA	N/D	I*RTLSVTCLCLKEEDLRISLSILQRN*	-	Invalid ORF
Yang et al, 2017	chr7	90355880	90419967	CDK14	7249	+	Ambig. AUG circRNA	0|0	GDQAAGRRRDTFHSYQGRYVSQRCLH	RDTFHSYQGRYVSQR (0.42)	Invalid ORF | No reads in Riboseq
Yang et al, 2017	chr7	148456395	148483691	CUL1	0	+	Other circRNA	N/D	ARYCDSLLKKSSKNPEEAELEDTLNQVLALVTWRDCL	-	Infinite ORF | No reads in ENCODE
Yang et al, 2017	chr9	111868787	111870850	TMEM245	8664	-	Other circRNA	N/D	SMKNRMEKSLLIWTLVVGYVLTVSFKWNA	-	ORF traverse BSJ twice | Not found in mass spec
Yang et al, 2017	chr9	132569466	132569642	TOR1B	0	+	Other circRNA	0|0	G*RSVLPQSHLHLSQDQLQKWIR	-	Invalid ORF
Yang et al, 2017	chrY	14832521	14870572	USP9Y	859	+	Other circRNA	0|0	W*SISKFETSSPDSSNENSVATPPPEEQGQGDAPPQHEDEE	-	Invalid ORF
Yang et al, 2017	chr17	73584563	73584911	MYO15B	0	-	Other circRNA	N/D	SPPDVSPLRLLGAIAAREPR	-	Infinite ORF | No reads in ENCODE
Yang et al, 2017	chr1	21080550	21094157	HP1BP3	0	-	Other circRNA	N/D	TYRICYLQIKSILLLVKGKG	-	No reads in ENCODE | No peptides found
Yang et al, 2017	chr4	53609683	53612110	ERVMER34-1	0	-	AUG circRNA	N/D	S*SVNPYPLLFRELLFVVFLHAYIINVFSIDLLSDQVYLKVFR	-	Invalid ORF
Legnini et al, 2017	chr15	64791491	64792365	ZNF609	63470	+	AUG circRNA	0|2	N/A	N/Ab	No on-frame reads in Riboseq
Pamurdurti et al, 2017	chr3	152017193	152018156	MBNL1	832	+	AUG circRNA	0|0	N/A (RAADTTDMFPLIM in drosophila)	VGTKKC(I|L)S (0.87)	No reads in Riboseq
Yang et al, 2018	chr4	153332454	153333681	FBXW7	35965	-	AUG circRNA	0|1	IVDLPVHQLSSPFYTKTTKDYFLRIDCQ;LRIDCQK	-	No on-frame reads in Riboseq | No peptides found
Zhang et al, 2018a	chr6	146209155	146216113	SHPRH	11418	-	Other circRNA	0|1	QAMLKTAERRAAILQKWKLWS	AA(I|L)(I|L)QK (0.37); AA(I|L)(I|L)QK (0.47); AA(I|L)(I|L)QK (0.93); AA(I|L)(I|L)QK (0.66); (I|L)WSE(I|L) (0.97); AA(I|L)(I|L)QK (0.98); RAA(I|L)(I|L)QK (0.83); RAA(I|L)(I|L)QKWK (0.96)	No on-frame reads in Riboseq
Zhang et al, 2018b	chr7	130792478	130793562	LINC-PINT	11	-	Other circRNA	N/D	MLWLPDR;QSCCCCCCCSHVGAPLSFHR	N/D	No ORF across BSJ found
a) For the invalid or infinite ORF, only the published peptide was searched, otherwise the entire circRNA specific peptide sequence was used
b) No circRNA specific peptide possible
c) Invalid ORF indicates that no ORF with canonical start and stop codon was identified corresponding to the published peptide
